# Multi-donor human cortical Chimeroids reveal individual susceptibility to neurotoxic triggers

**DOI:** 10.1101/2023.10.05.558331

**Authors:** Noelia Antón Bolaños, Irene Faravelli, Tyler Faits, Sophia Andreadis, Sebastiano Trattaro, Rahel Kastli, Xian Adiconis, Daniela J. Di Bella, Matthew Tegtmeyer, Ralda Nehme, Joshua Z. Levin, Aviv Regev, Paola Arlotta

## Abstract

Inter-individual genetic variation affects the susceptibility to and progression of many diseases. Efforts to study the molecular mechanisms mediating the impact of human genetic variation on normal development and disease phenotypes are limited, however, by the paucity of faithful cellular human models, and the difficulty of scaling current systems to represent multiple individuals. Here, we present human brain “Chimeroids”, a highly reproducible, multi-donor human brain cortical organoid model generated by the co-development of cells from a panel of individual donors in a single organoid, while maintaining fidelity to endogenous tissue. By reaggregating cells from multiple single-donor organoids at the neural stem or committed progenitor cell stage, we generate Chimeroids in which each donor produces all cell lineages of the cerebral cortex, even when using pluripotent stem cell lines with notable growth biases. We leveraged Chimeroids to investigate inter-individual variation in susceptibility to neurotoxic stressors that exhibit high clinical phenotypic variability: ethanol and the anti-epileptic drug valproic acid. Individual donors varied in both the penetrance of the effect on target cell types, and the molecular phenotype within each affected cell type. Our results show that human genetic background may be an important mediator of neurotoxin susceptibility and introduce Chimeroids as a scalable system for high-throughput investigation of the contribution of human genetic variation to brain development and disease.
