## Supplementary material for "Multi-donor human cortical Chimeroids reveal individual susceptibility to neurotoxic triggers": Suppl. Table 2

### Sheet: Atlas_To_Fetal
	aRG	oRG	IP	CFuPN	CPN	Interneurons CGE
aRG	0.711626	0.611703	0.097612	-0.212716	-0.365382	0.463787
oRG	0.810164	0.832062	0.085486	-0.269589	-0.368269	0.351132
IP	0.16014	0.0620109	0.893202	-0.295772	-0.173432	0.305542
PN	-0.153339	-0.164889	0.362587	-0.42502	0.243189	0.289438
CFuPN	-0.196567	-0.240896	-0.260055	0.871044	-0.418466	-0.179492
CPN	-0.752518	-0.673484	-0.313021	-0.251261	0.797058	-0.458129
Immature IN	0.125	0.0426362	0.0504279	-0.105558	-0.171399	0.704341
Cajal Retzius	0.504433	0.375534	0.313497	-0.275446	-0.180855	0.274615
Unknown	0.66419	0.658759	0.00776943	-0.0266944	-0.373311	0.106861
Pearson's correlation coefficients for marker gene expression between cell types in various datasets
Genes used for this comparison: EOMES, INSM1, MAP2, NEUROD2, MOXD1, HOPX, PEA15, CLU, PTN, SOX2, DLX2, CUX2, PLXNA4, SATB2, BHLHE22, LDB2, FEZF2, TLE4, BCL11B

### Sheet: NSC-Chimeroid_To_Fetal
	aRG	oRG	IP	CFuPN	CPN	Interneurons CGE
aRG	0.812388	0.757896	0.114016	-0.235059	-0.415111	0.437232
oRG	0.836763	0.81074	0.204235	-0.301998	-0.398405	0.403255
IP	0.0501132	-0.0144482	0.911229	-0.357071	-0.0619374	0.244177
PN	0.440374	0.392404	0.484238	-0.464615	-0.148503	0.504902
CFuPN	-0.115686	-0.150989	-0.203483	0.89284	-0.528195	-0.0754485
CPN	-0.701851	-0.605086	-0.325957	-0.404411	0.896169	-0.479615
Immature IN	0.438698	0.36913	0.242975	-0.309392	-0.267254	0.794348
ChPL	0.701232	0.647793	0.0731269	-0.232425	-0.308502	0.345266
Cajal Retzius	0.214011	0.216619	0.261913	-0.442122	0.0880452	0.226449
Unknown	0.00315063	-0.0607657	0.0192948	-0.119031	0.061151	0.125908

### Sheet: NPC-Chimeroid_To_Fetal
	aRG	oRG	IP	CFuPN	CPN	Interneurons CGE
aRG	0.735608	0.664645	0.0613467	-0.327398	-0.252768	0.340232
oRG	0.816221	0.813584	0.0773891	-0.296184	-0.345474	0.349001
IP	0.14692	0.0662292	0.864526	-0.408401	-0.0650204	0.256556
PN	0.310923	0.234069	0.124228	-0.515556	0.129686	0.271606
CFuPN	-0.24015	-0.258051	-0.214422	0.843649	-0.414463	-0.102442
CPN	-0.723306	-0.636725	-0.288221	-0.339234	0.840458	-0.443852
Unknown	0.529736	0.442497	0.0711277	-0.276313	-0.194342	0.418887

### Sheet: Single-Donor-Chimeroid_To_Fetal
	aRG	oRG	IP	CFuPN	CPN	Interneurons CGE
aRG	0.846507	0.754355	0.197182	-0.166701	-0.529471	0.54221
oRG	0.861475	0.857652	0.120635	-0.23473	-0.433397	0.369811
IP	0.143599	0.0627485	0.940414	-0.304383	-0.174636	0.311388
PN	-0.395587	-0.344768	0.0304113	-0.435621	0.558642	-0.0357367
CFuPN	-0.0368928	-0.088884	-0.187541	0.925884	-0.596634	-0.0840096
CPN	-0.748817	-0.650823	-0.314647	-0.368091	0.895526	-0.509468
Immature IN	0.170541	0.0952217	0.135322	-0.0703175	-0.284176	0.829718
ChPL	0.694846	0.609957	0.0626814	-0.127764	-0.375928	0.347753
Cajal Retzius	0.471485	0.476857	0.393246	-0.307498	-0.268178	0.473871
Unknown	0.723919	0.650582	-0.0232416	-0.000443045	-0.395215	0.0626403

### Sheet: NSC-Chimeroid_To_Atlas
	aRG	oRG	IP	PN	CFuPN	CPN	Immature IN	Cajal Retzius	Unknown
aRG	0.934273	0.937037	0.194863	-0.0845867	-0.46038	-0.717164	0.225583	0.234436	0.493187
oRG	0.856761	0.978286	0.251058	-0.131623	-0.505079	-0.712984	0.121351	0.183116	0.385133
IP	0.0737403	0.00739665	0.966281	0.402666	-0.389344	-0.169738	0.0543353	0.0701993	0.00980597
PN	0.56157	0.435013	0.530505	0.71384	-0.585321	-0.380501	0.442025	0.387357	0.549824
CFuPN	-0.330502	-0.358143	-0.303428	-0.380926	0.980638	-0.239565	-0.0924838	-0.104755	-0.117054
CPN	-0.591403	-0.562016	-0.296522	0.117738	-0.267266	0.962825	-0.187454	-0.261883	-0.420582
Immature IN	0.655952	0.521957	0.306011	0.341061	-0.420649	-0.474657	0.809611	0.232748	0.372392
ChPL	0.787545	0.672079	0.0431993	0.0950494	-0.359236	-0.500283	0.131431	0.208258	0.710418
Cajal Retzius	0.126253	0.00186697	0.0774758	0.503073	-0.115012	-0.0722834	0.0459985	0.897264	0.203117
Unknown	-0.274714	-0.211771	-0.164401	0.083383	-0.149508	0.413664	0.0470476	-0.0504653	-0.15246

### Sheet: NPC-Chimeroid_To_Atlas
	aRG	oRG	IP	PN	CFuPN	CPN	Immature IN	Cajal Retzius	Unknown
aRG	0.958003	0.890029	0.173025	0.0253655	-0.538022	-0.625095	0.234251	0.330949	0.583059
oRG	0.853067	0.988427	0.124594	-0.165636	-0.498668	-0.669827	0.125273	0.202151	0.405311
IP	0.186789	0.121031	0.9625	0.439139	-0.477772	-0.224088	0.0673972	0.116658	0.0683124
PN	0.530708	0.310846	0.254936	0.678572	-0.599347	-0.132666	0.451192	0.476941	0.604901
CFuPN	-0.42394	-0.468911	-0.343213	-0.30657	0.981983	-0.115818	-0.11586	-0.147004	-0.165024
CPN	-0.655774	-0.643771	-0.277392	0.15414	-0.213729	0.985013	-0.154854	-0.215083	-0.429577
Unknown	0.726555	0.591365	0.188765	0.35423	-0.47461	-0.446052	0.553943	0.37333	0.554471

### Sheet: Single-Donor-Chimeroid_To_Atlas
	aRG	oRG	IP	PN	CFuPN	CPN	Immature IN	Cajal Retzius	Unknown
aRG	0.936046	0.875984	0.277607	-0.00697154	-0.378458	-0.785022	0.324369	0.2616	0.552023
oRG	0.820403	0.992987	0.128065	-0.196708	-0.425891	-0.723397	0.0846819	0.171333	0.397068
IP	0.140807	0.0716427	0.985158	0.358344	-0.329805	-0.291901	0.0659643	0.095916	0.0422818
PN	-0.303707	-0.336495	-0.00986282	0.686626	-0.28264	0.488734	0.031774	0.0669484	-0.149996
CFuPN	-0.257697	-0.300001	-0.260424	-0.377675	0.961852	-0.310854	-0.0972275	-0.00504395	-0.053851
CPN	-0.618173	-0.602605	-0.282298	0.109407	-0.230759	0.970683	-0.214705	-0.239423	-0.440119
Immature IN	0.382152	0.133438	0.159013	0.362718	-0.112968	-0.277821	0.958527	0.0323647	0.335791
ChPL	0.757652	0.614212	0.0227021	0.0812788	-0.27917	-0.496311	0.104963	0.201532	0.699782
Cajal Retzius	0.16152	0.0157023	0.0483277	0.424585	-0.0414271	-0.12874	0.0384482	0.934002	0.238871
Unknown	0.487429	0.36434	0.00137292	0.219579	-0.162939	-0.341938	0.158925	0.18896	0.842772
