## Supplementary material for "Multi-donor human cortical Chimeroids reveal individual susceptibility to neurotoxic triggers": Suppl. Table 3

### Sheet: Sheet1
Donors Compared	aRG	oRG	IP	CFuPN	CPN	Immature IN	ChPL	Cajal Retzius	Unknown
All	0.918	0.00122	0.0213	0.997	0.00036	0.918	0.155	0.156	0.997
CW-Mito210	No Test	0.577853	0.526097	No Test	0.0126934	No Test	No Test	No Test	No Test
CW-H1	No Test	0.0523454	0.00135683	No Test	0.977245	No Test	No Test	No Test	No Test
CW-PGP1	No Test	0.0333246	0.00151428	No Test	0.000161605	No Test	No Test	No Test	No Test
CW-11a	No Test	0.00267688	0.00151428	No Test	0.00400028	No Test	No Test	No Test	No Test
Mito210-H1	No Test	0.550553	1	No Test	0.977245	No Test	No Test	No Test	No Test
Mito210-PGP1	No Test	0.00329775	0.328901	No Test	1	No Test	No Test	No Test	No Test
Mito210-11a	No Test	0.347168	0.328901	No Test	0.0563627	No Test	No Test	No Test	No Test
H1-PGP1	No Test	0.409341	0.860686	No Test	0.870735	No Test	No Test	No Test	No Test
H1-11a	No Test	0.983896	0.640382	No Test	0.0608049	No Test	No Test	No Test	No Test
PGP1-11a	No Test	0.983896	0.37865	No Test	0.0608049	No Test	No Test	No Test	No Test
FDR-corrected (BH) p-values from negative-binomial generalized mixed-effects models testing for differential effect size of VPA-induced changes in cell type proportions.
The two models compared to generate p-values are:
cell type abundance ~ Treatment + offset(log(LibrarySize)) + Batch + Mix + (1|Sample) + (1|Donor)
cell type abundance ~ Treatment + offset(log(LibrarySize)) + Batch + Mix + (1|Sample) + (Treatment|Donor)
The "All" row shows the results of these models when all 5 donors are included. For oRG. IP, and CPN cell types, which showed singificant random interactions, we performed pairwise tests between donors.
"No Test" means no pairwise comparisons were tested because the global test failed to reach significance for that cell type.
Shaded cells represent signficant results:			FDR < 0.1	FDR < 0.01	FDR < 0.001
