## Supplementary material for "Multi-donor human cortical Chimeroids reveal individual susceptibility to neurotoxic triggers": Suppl. Table 4

### Sheet: Sheet1
Immunohistochemistry - Suppl. Table 4
Primary Antibody	Host	Manufacturer	Catalog Number	Dilution
CTIP2	Rat	Abcam	AB18465	1/100
DLX2	Mouse	Santa Cruz	sc-393879	1/100
EMX1	Rabbit	Atlas Antibodies	HPA006421	1/50
GFAP	Mouse	Sigma	G3893	1/400
MAP2	Chicken	Abcam	AB5392	1/5,000
S100B	Rabbit	Abcam	ab41548	1/2,000
SATB2	Mouse	Abcam	AB51502	1/50
SOX2	Goat	RB Systems	AF2018	1/50
TBR1	Rabbit	Abcam	AB31940	1/500
ZO-1	Mouse	Invitrogen	33-9100	1/200
Secondary Antibody	Host	Manufacturer	Catalog Number	Dilution
Alexa Fluor anti-rabbit 647	Donkey	Life Technologies	A31573	1/1000
Alexa Fluor anti-rabbit 546	Donkey	Life Technologies	A10040	1/1000
Alexa Fluor anti-mouse 546	Donkey	Life Technologies	A10036	1/1000
Alexa Fluor anti-mouse 488	Donkey	Life Technologies	A21202	1/1000
Alexa Fluor anti-goat 647	Donkey	Life Technologies	A21447	1/1000
Alexa Fluor anti-rat 488	Donkey	Life Technologies	A21208	1/1000
Alexa Fluor anti-chicken 488	Donkey	Jackson lmmunoResearch Laboratories	703-545-155	1/1000
Alexa Fluor anti-chicken 647	Donkey	Millipore	AP194SA6	1/1000
Alexa Fluor anti-mouse 647	Goat	ThermoFisher Scientific	A21241	1/1000
